# Discovery of neuronal cell types by pairing whole cell reconstructions with RNA expression profiles

**DOI:** 10.1101/2024.12.30.630829

**Authors:** Tiago A. Ferreira, Mark Eddison, Monique Copeland, Mary L. Lay, Monet Weldon, Judith Baka, Emily Tenshaw, Alyssa K. Stark, David Schauder, Donald J. Olbris, Konrad Rokicki, Nelson Spruston, Paul W. Tillberg, Jayaram Chandrashekar, Wyatt Korff, Joshua T. Dudman, MouseLight Project Team

**Author notes:** Allen Institute for Neural Dynamics, Seattle, WA, USA.

## Abstract

Effective classification of neuronal cell types requires both molecular and morphological descriptors to be collected *in situ* at single-cell resolution. However, current spatial transcriptomics techniques are not compatible with imaging workflows that successfully reconstruct the morphology of complete axonal projections. Here, we introduce a new method, which we call morphoFISH, that combines tissue clearing, submicron whole-brain two photon imaging, and Expansion-Assisted Iterative Fluorescence *In Situ* Hybridization (EASI-FISH) to assign molecular identities to fully reconstructed neurons in the mouse brain. We used morphoFISH to molecularly identify a previously unknown population of cingulate neurons projecting ipsilaterally to the dorsal striatum and contralaterally to higher-order thalamus. By pairing whole-brain morphometry, improved techniques for nucleic acid preservation and spatial gene expression, morphoFISH offers a quantitative solution for discovery of multimodal cell types and complements existing techniques for characterization of increasingly fine-grained cellular heterogeneity in brain circuits.
