## Supplementary material for "Discovery of neuronal cell types by pairing whole cell reconstructions with RNA expression profiles": morphoFISH Probes used

### Sheet: Sheet1
Probe (gene_hairpinB)	LOT no.
Adam33_B1	PRL433
Calb1_B2	PRC280
Cbln2_B3	PRG565
Cdc80_B3	PRL434
Ddit4l_B4	PRL435
Fezf2_B1	PRA339
Foxp2_B3	PRL453
GAD1_B3	PRA893
Galnt14_B3	PRL441
Gkn1_B4	PRL442
Gstm1_B5	PRL436
Kcnn2_B5	PRL443
Nnmt_B2	PRL437
Nxph1_B1	PRC466
Olfm3_B3	PRL445
Oma1_B4	PRL446
Osr1_B1	PRJ900
Penk_B4	PRB332
Pou3f1_B5	PRL447
Rassf3_B3	PRL448
Rspo2_B3	PRL438
Sla_B2	PRL454
Sla2_B2	PRL449
Slc17a6_B1	PRA707
Slc17a7_B2	PRB504
Susd5_B4	PRL450
Syt6_B5	PRB723
Thsd7a_B5	PRL451
Tmem163_B1	PRL452
Tshz2_B1	PRA463
Wfdc18_B5	PRL439
